# Towards a human brain EV atlas: Characteristics of EVs from different brain regions, including small RNA and protein profiles

**DOI:** 10.1101/2023.05.06.539665

**Authors:** Yiyao Huang, Tanina Arab, Ashley E. Russell, Emily R. Mallick, Rajini Nagaraj, Evan Gizzie, Javier Redding-Ochoa, Juan C. Troncoso, Olga Pletnikova, Andrey Turchinovich, David A. Routenberg, Kenneth W. Witwer

**Affiliations:** Department of Molecular and Comparative Pathobiology, Johns Hopkins University School of Medicine, Baltimore, MD, USA; Department of Biology, School of Science, Penn State Erie, The Behrend College, Erie, PA, United States; Meso Scale Diagnostics, LLC, Rockville, MD, USA; Department of Pathology, Johns Hopkins University School of Medicine, Baltimore, MD, USA; Department of Neurology, Johns Hopkins University School of Medicine, Baltimore, MD, USA; Department of Pathology and Anatomical Sciences, Jacobs School of Medicine and Biomedical Sciences, University at Buffalo, Buffalo, NY, USA; Division of Cancer Genome Research, German Cancer Research Center DKFZ, Heidelberg, Germany; Heidelberg Biolabs GmbH, Mannheim, Germany; The Richman Family Precision Medicine Center of Excellence in Alzheimer’s Disease, Johns Hopkins University School of Medicine, Baltimore, MD, US

**Keywords:** Brain, Extracellular vesicles, ectosomes, exosomes, tissue, corpus callosum, thalamus, orbitofrontal, postcentral gyrus, occipital gyrus, cerebellum, medulla, hippocampus

## Abstract

Extracellular vesicles (EVs) are released from different cell types in the central nervous system (CNS) and play roles in regulating physiological and pathological functions. Although brain-derived EVs (bdEVs) have been successfully collected from brain tissue, there is not yet a “bdEV atlas” of EVs from different brain regions. To address this gap, we separated EVs from eight anatomical brain regions of a single individual and subsequently characterized them by count, size, morphology, and protein and RNA content. The greatest particle yield was from cerebellum, while the fewest particles were recovered from the orbitofrontal, postcentral gyrus, and thalamus regions. EV surface phenotyping indicated that CD81 and CD9 were more abundant than CD63 for all regions. Cell-enriched surface markers varied between brain regions. For example, putative neuronal markers NCAM, CD271, and NRCAM were more abundant in medulla, cerebellum, and occipital regions, respectively. These findings, while restricted to tissues from a single individual, suggest that additional studies are merited to lend more insight into the links between EV heterogeneity and function in the CNS.
