## Supplemental Tables for "Towards a human brain EV atlas: Characteristics of EVs from different brain regions, including small RNA and protein profiles"

### Sheet: Sup table-1
Supplementary table 1. Cell source markers detected by Multiplexed ELISA
	Panel 1	Panel 2	Panel 3
Spot 1	CD9	TSPO	TMEM119
Spot 2	CD81	CD36 (51)	GD1a
Spot 3	CD63	CD38	CD31/PECAM
Spot 4	HCAM/CD44	CD90/Thy1	CD271/LNGFR
Spot 5	CD15	CD146/MCAM	CD24
Spot 6	HLA-DR/DP/DQ	CD29	CD40
Spot 7	GD2	CD166/hALCAM	CD163
Spot 8	NCAM	CD64	GJA1
Spot 9	CD36 (52)	CD307d	NRCAM
Spot 10	IgG1	IgG1	IgG1

### Sheet: Sup table-2
Supplementary table 2. Brain regions specific miRNAs.
Brain regions	Number	miRNAs
ORB-EV	2	hsa-miR-137-3p
		hsa-miR-744-5p
POSTCENTRA-EV	1	hsa-miR-126-5p
OCC-EV	1	hsa-miR-4454
MED-EV	2	hsa-miR-100-5p
		hsa-miR-9-3p
CORP-EV	1	hsa-miR-219a-2-3p
CBLM-EV	3	hsa-miR-29c-3p
		hsa-miR-98-5p
		hsa-let-7i-5p
